# Explainable HGT-based framework for predicting human dark kinase protein-pathway associations by leveraging BERT-based embeddings and WGAN-GP

**DOI:** 10.64898/2026.07.30.741784

**Authors:** Somarpita Dutta, Pralay Mitra

## Abstract

Discovery of pathway associations and druggability can leverage underutililized dark kinase genes for treating complex diseases (proven for cancer and neurodegeneration), boosted with computational methods. Herein, we employ BERT-based embeddings of proteins and pathways (refined via two-stage transformer and heterogeneous graph transformer) and protein-protein and protein-pathway associations-both positive (curated from databases) and negative (generated using Wasserstein Generative Adversarial Networks with gradient penalty) to train XGBoost and lightGBM classifiers for predicting pathways associated to human dark kinase proteins, with important features unveiled through SHAP analysis. All pathways are clustered and proteins related to same pathway clusters are grouped together (via predicted and positive protein-pathway associations). Selected PCOS-related human dark kinase proteins (with high predicted and existent associations to PCOS pathways) are docked with known PCOS drugs for druggability analysis. Our model attains accuracy, F1-score, specificity, MCC, AUROC and AUPRC of 0.9816, 0.9816, 0.9852, 0.9632, 0.9978 and 0.9982 respectively, supersedes existing work, correctly classifies 97.48% of test data, predicts 62225 pathway associations to above proteins, infers functional similarity of 96 such proteins to human protein(s) and traces nine important positive features. Our model can be used to determine varied functionalities and disease relevance of proteins via predicted pathway associations.
