## supplementary_data.xlsx for "Explainable HGT-based framework for predicting human dark kinase protein-pathway associations by leveraging BERT-based embeddings and WGAN-GP"

### Sheet: SI_1
HDKP	functionally similar proteins	Unnamed: 2
Q8NE28	O94768,Q86TW2,Q16816,P31152,Q86UE8,Q8IWQ3,Q8WU08,O76039,Q96S53,Q9UPE1,P49842,Q00536,Q8TD08,Q8TD19,Q96S44,Q07002,Q52WX2,P51957,Q3MIX3,Q8IU85,P21127,Q9HBH9,Q8N2I9,Q8IV63,Q9BVS4,Q9NSY0,Q15131,Q8IZL9,Q04759,Q9C098,Q9P286,Q8NCB2,Q9Y6S9,Q15569,Q9HC98,Q9BRS2,P51956,P0C1S8,Q02779,Q9BXA6,Q8TDX7,Q96QS6,Q99640,Q9UQ88,Q05823,Q9BYT3,O14874,Q8N752,Q7Z695,Q8IVW4,Q13188,Q86UX6,Q99558,O00418,Q9UEE5,Q96KG9,P19784,…
Q02779	O94768,Q9UPE1,Q00536,Q8TD08,Q07002,Q8IU85,Q9HBH9,Q8N2I9,Q8IZL9,Q9Y6S9,Q15569,P0C1S8,Q9BXA6,Q99640,Q13188,Q96D53,P15735,Q8N165,Q86SG6,Q9Y6M4,Q9UPZ9,Q9Y6E0
Q9C098	O94768,Q8IWQ3,O76039,Q96S53,Q9UPE1,Q00536,Q8TD08,Q07002,P51957,Q8IU85,Q9HBH9,Q8N2I9,Q9BVS4,Q9NSY0,Q8IZL9,Q04759,Q9Y6S9,Q15569,P51956,P0C1S8,Q02779,Q9BXA6,Q96QS6,Q99640,Q9UQ88,Q9BYT3,Q8N752,Q7Z695,Q8IVW4,Q13188,Q99558,O00418,P19784,Q96D53,P15735,Q96L34,Q8N165,Q86SG6,Q9Y6M4,Q9UPZ9,Q9Y6E0,Q58A45
O94921	O94768,Q86TW2,Q16816,P31152,Q86UE8,Q8IWQ3,Q8WU08,Q8TBX8,O76039,Q96S53,Q9UPE1,P49842,Q00536,Q8TD08,Q8TD19,Q96S44,Q07002,Q6XUX3,Q52WX2,P51957,Q3MIX3,Q8IU85,P21127,Q9HBH9,Q8N2I9,Q8NG66,Q92630,Q8IV63,Q9BVS4,Q96PN8,Q9NSY0,Q15131,P22694,Q9H093,Q8IZE3,Q8IZL9,Q9Y463,Q04759,Q9C098,Q9P286,Q8NCB2,Q9Y6S9,Q15569,Q9HC98,Q9BRS2,P51956,P0C1S8,Q02779,Q9BXA6,Q8TDX7,Q96QS6,Q99640,Q9UQ88,Q05823,Q9BYT3,O14874,Q8N752,…
O94768	Q9UPE1,Q00536,Q8TD08,Q07002,Q8IU85,Q9HBH9,Q8N2I9,Q8IZL9,Q9Y6S9,Q15569,P0C1S8,Q02779,Q9BXA6,Q99640,Q13188,Q96D53,P15735,Q8N165,Q86SG6,Q9Y6M4,Q9UPZ9,Q9Y6E0
Q8IU85	Q9UPE1,Q00536,Q8TD08,Q07002,Q9HBH9,Q8N2I9,P0C1S8,Q9BXA6,Q99640,Q86SG6,Q9Y6M4,Q9UPZ9
Q86UE8	O94768,P31152,Q8IWQ3,O76039,Q96S53,Q9UPE1,Q00536,Q8TD08,Q07002,P51957,Q8IU85,P21127,Q9HBH9,Q8N2I9,Q9BVS4,Q9NSY0,Q8IZL9,Q04759,Q9C098,Q9Y6S9,Q15569,Q9BRS2,P51956,P0C1S8,Q02779,Q9BXA6,Q96QS6,Q99640,Q9UQ88,Q9BYT3,Q8N752,Q7Z695,Q8IVW4,Q13188,Q99558,O00418,P19784,Q96D53,Q6P5Z2,P15735,Q96L34,Q8N165,Q86SG6,Q9Y6M4,Q9UPZ9,P78368,Q9Y6E0,Q58A45
Q8IZL9	O94768,Q9UPE1,Q00536,Q8TD08,Q07002,Q8IU85,Q9HBH9,Q8N2I9,Q9Y6S9,Q15569,P0C1S8,Q02779,Q9BXA6,Q99640,Q13188,Q96D53,P15735,Q8N165,Q86SG6,Q9Y6M4,Q9UPZ9,Q9Y6E0
O14730	Q96S44,Q9BVS4,Q9BRS2
Q9BXU1	O94768,Q86TW2,Q16816,P31152,Q86UE8,Q8IWQ3,Q8WU08,O76039,Q96S53,Q9UPE1,P49842,Q00536,Q8TD08,Q8TD19,Q96S44,Q07002,Q52WX2,P51957,Q8IU85,P21127,Q9HBH9,Q8N2I9,Q8NG66,Q8IV63,Q9BVS4,Q9NSY0,Q15131,Q8IZL9,Q04759,Q9C098,Q9P286,Q8NCB2,Q9Y6S9,Q15569,Q9HC98,Q9BRS2,P51956,P0C1S8,Q02779,Q9BXA6,Q8TDX7,Q96QS6,Q99640,Q9UQ88,Q05823,Q9BYT3,O14874,Q8N752,Q7Z695,Q8IVW4,Q13188,Q86UX6,Q99558,O00418,Q96KG9,P19784,Q96D53,…
Q8TDC3	O94768,Q86TW2,Q16816,P31152,Q86UE8,Q8IWQ3,Q8WU08,O76039,Q96S53,Q9UPE1,P49842,Q00536,Q8TD08,Q8TD19,Q96S44,Q07002,Q52WX2,P51957,Q3MIX3,Q8IU85,P21127,Q9HBH9,Q8N2I9,Q8NG66,Q92630,Q8IV63,Q9BVS4,Q9NSY0,Q15131,P22694,Q9H093,Q8IZL9,Q9Y463,Q04759,Q9C098,Q9P286,Q8NCB2,Q9Y6S9,Q15569,Q9HC98,Q9BRS2,P51956,P0C1S8,Q02779,Q9BXA6,Q8TDX7,Q96QS6,Q99640,Q9UQ88,Q05823,Q9BYT3,O14874,Q8N752,Q7Z695,Q8IVW4,Q13188,Q86UX6,…
Q8NG66	O94768,Q16816,P31152,Q86UE8,Q8IWQ3,Q8WU08,O76039,Q96S53,Q9UPE1,P49842,Q00536,Q8TD08,Q8TD19,Q96S44,Q07002,P51957,Q8IU85,P21127,Q9HBH9,Q8N2I9,Q8IV63,Q9BVS4,Q9NSY0,Q8IZL9,Q04759,Q9C098,Q9P286,Q8NCB2,Q9Y6S9,Q15569,Q9BRS2,P51956,P0C1S8,Q02779,Q9BXA6,Q8TDX7,Q96QS6,Q99640,Q9UQ88,Q9BYT3,O14874,Q8N752,Q7Z695,Q8IVW4,Q13188,Q86UX6,Q99558,O00418,P19784,Q96D53,Q6P5Z2,Q96RR4,P15735,Q9Y2H1,Q96L34,Q9H5K3,Q9NQU5,…
Q6P3W7	O94768,Q16816,P31152,Q86UE8,Q8IWQ3,O76039,Q96S53,Q9UPE1,P49842,Q00536,Q8TD08,Q8TD19,Q96S44,Q07002,P51957,Q8IU85,P21127,Q9HBH9,Q8N2I9,Q8IV63,Q9BVS4,Q9NSY0,Q8IZL9,Q04759,Q9C098,Q9P286,Q8NCB2,Q9Y6S9,Q15569,Q9BRS2,P51956,P0C1S8,Q02779,Q9BXA6,Q8TDX7,Q96QS6,Q99640,Q9UQ88,Q9BYT3,O14874,Q8N752,Q7Z695,Q8IVW4,Q13188,Q99558,O00418,P19784,Q96D53,Q6P5Z2,Q96RR4,P15735,Q9Y2H1,Q96L34,Q9H5K3,Q9NQU5,Q8N165,Q6P2M8,…
Q8N2I9	Q9UPE1,Q00536,Q8TD08,Q07002,Q8IU85,Q9HBH9,P0C1S8,Q9BXA6,Q99640,Q86SG6,Q9Y6M4,Q9UPZ9
Q8NE63	O94768,Q8IWQ3,Q9UPE1,Q00536,Q8TD08,Q07002,Q8IU85,Q9HBH9,Q8N2I9,Q9BVS4,Q8IZL9,Q9Y6S9,Q15569,P0C1S8,Q02779,Q9BXA6,Q99640,Q8N752,Q13188,O00418,Q96D53,P15735,Q8N165,Q86SG6,Q9Y6M4,Q9UPZ9,Q9Y6E0
Q6SA08	O94768,Q86TW2,Q16816,P31152,Q86UE8,Q8IWQ3,Q8WU08,O76039,Q96S53,Q9UPE1,P49842,Q00536,Q8TD08,Q8TD19,Q96S44,Q07002,Q52WX2,P51957,Q3MIX3,Q8IU85,P21127,Q9HBH9,Q8N2I9,Q8NG66,Q8IV63,Q9BVS4,Q9NSY0,Q15131,Q9H093,Q8IZL9,Q04759,Q9C098,Q9P286,Q8NCB2,Q9Y6S9,Q15569,Q9HC98,Q9BRS2,P51956,P0C1S8,Q02779,Q9BXA6,Q8TDX7,Q96QS6,Q99640,Q9UQ88,Q05823,Q9BYT3,O14874,Q8N752,Q7Z695,Q8IVW4,Q13188,Q86UX6,Q99558,O00418,Q9UEE5,…
Q9NSY0	O94768,Q96S53,Q9UPE1,Q00536,Q8TD08,Q07002,Q8IU85,Q9HBH9,Q8N2I9,Q8IZL9,Q9Y6S9,Q15569,P0C1S8,Q02779,Q9BXA6,Q99640,Q13188,Q99558,Q96D53,P15735,Q8N165,Q86SG6,Q9Y6M4,Q9UPZ9,Q9Y6E0
Q8NI60	O94768,Q86TW2,Q16816,P31152,Q86UE8,Q8IWQ3,Q8WU08,Q8TBX8,O76039,Q96S53,Q9UPE1,P49842,Q00536,Q8TD08,Q8TD19,Q96S44,Q07002,Q6XUX3,Q52WX2,P51957,Q3MIX3,Q8IU85,P21127,Q9HBH9,Q8N2I9,Q8NG66,Q92630,Q8IV63,Q9BVS4,Q96PN8,Q9NSY0,Q15131,P22694,Q9H093,Q8IZE3,Q8IZL9,Q9Y463,Q04759,Q9C098,Q9P286,Q8NCB2,P0C264,Q9Y6S9,Q00532,Q15569,Q9HC98,Q9BRS2,P51956,P0C1S8,Q02779,Q9BXA6,Q8TDX7,Q96QS6,Q99640,Q9UQ88,Q05823,Q9BYT3,…
Q6P3R8	O94768,Q86TW2,Q16816,P31152,Q86UE8,Q8IWQ3,Q8WU08,O76039,Q96S53,Q9UPE1,P49842,Q00536,Q8TD08,Q8TD19,Q96S44,Q07002,P51957,Q8IU85,P21127,Q9HBH9,Q8N2I9,Q8IV63,Q9BVS4,Q9NSY0,Q8IZL9,Q04759,Q9C098,Q9P286,Q8NCB2,Q9Y6S9,Q15569,Q9HC98,Q9BRS2,P51956,P0C1S8,Q02779,Q9BXA6,Q8TDX7,Q96QS6,Q99640,Q9UQ88,Q9BYT3,O14874,Q8N752,Q7Z695,Q8IVW4,Q13188,Q86UX6,Q99558,O00418,P19784,Q96D53,Q6P5Z2,Q96RR4,Q9P0L2,P15735,Q9Y2H1,…
Q8IWQ3	O94768,Q9UPE1,Q00536,Q8TD08,Q07002,Q8IU85,Q9HBH9,Q8N2I9,Q9BVS4,Q8IZL9,Q9Y6S9,Q15569,P0C1S8,Q02779,Q9BXA6,Q99640,Q8N752,Q13188,Q96D53,P15735,Q8N165,Q86SG6,Q9Y6M4,Q9UPZ9,Q9Y6E0
P49761	O94768,Q8IWQ3,Q96S53,Q9UPE1,Q00536,Q8TD08,Q07002,P51957,Q8IU85,Q9HBH9,Q8N2I9,Q9BVS4,Q9NSY0,Q8IZL9,Q9Y6S9,Q15569,Q9BRS2,P0C1S8,Q02779,Q9BXA6,Q99640,Q8N752,Q13188,Q99558,P19784,Q96D53,P15735,Q8N165,Q86SG6,Q9Y6M4,Q9UPZ9,Q9Y6E0
Q07002	Q9UPE1,Q00536,Q8TD08,Q8IU85,Q9HBH9,Q8N2I9,P0C1S8,Q9BXA6,Q99640,Q86SG6,Q9Y6M4,Q9UPZ9
Q9H093	O94768,Q16816,P31152,Q86UE8,Q8IWQ3,O76039,Q96S53,Q9UPE1,P49842,Q00536,Q8TD08,Q8TD19,Q96S44,Q07002,P51957,Q3MIX3,Q8IU85,P21127,Q9HBH9,Q8N2I9,Q8IV63,Q9BVS4,Q9NSY0,Q8IZL9,Q04759,Q9C098,Q9P286,Q8NCB2,Q9Y6S9,Q15569,Q9BRS2,P51956,P0C1S8,Q02779,Q9BXA6,Q8TDX7,Q96QS6,Q99640,Q9UQ88,Q9BYT3,O14874,Q8N752,Q7Z695,Q8IVW4,Q13188,Q86UX6,Q99558,O00418,P19784,Q96D53,Q6P5Z2,Q96RR4,P15735,Q9Y2H1,Q96L34,Q9H5K3,Q9NQU5,…
Q96PF2	O94768,Q16816,P31152,Q86UE8,Q8IWQ3,Q8WU08,O76039,Q96S53,Q9UPE1,P49842,Q00536,Q8TD08,Q8TD19,Q96S44,Q07002,P51957,Q8IU85,P21127,Q9HBH9,Q8N2I9,Q8IV63,Q9BVS4,Q9NSY0,Q8IZL9,Q04759,Q9C098,Q9P286,Q8NCB2,Q9Y6S9,Q15569,Q9BRS2,P51956,P0C1S8,Q02779,Q9BXA6,Q8TDX7,Q96QS6,Q99640,Q9UQ88,Q9BYT3,O14874,Q8N752,Q7Z695,Q8IVW4,Q13188,Q99558,O00418,P19784,Q96D53,Q6P5Z2,Q96RR4,P15735,Q9Y2H1,Q96L34,Q9H5K3,Q9NQU5,Q8N165,…
Q9UEE5	O94768,Q16816,P31152,Q86UE8,Q8IWQ3,O76039,Q96S53,Q9UPE1,P49842,Q00536,Q8TD08,Q8TD19,Q96S44,Q07002,P51957,Q8IU85,P21127,Q9HBH9,Q8N2I9,Q8IV63,Q9BVS4,Q9NSY0,Q8IZL9,Q04759,Q9C098,Q9P286,Q8NCB2,Q9Y6S9,Q15569,Q9BRS2,P51956,P0C1S8,Q02779,Q9BXA6,Q8TDX7,Q96QS6,Q99640,Q9UQ88,Q9BYT3,O14874,Q8N752,Q7Z695,Q8IVW4,Q13188,Q99558,O00418,P19784,Q96D53,Q6P5Z2,Q96RR4,P15735,Q9Y2H1,Q96L34,Q9H5K3,Q9NQU5,Q8N165,Q8NE63,…
Q8IZE3	O94768,Q86TW2,Q16816,P31152,Q86UE8,Q8IWQ3,O76039,Q96S53,Q9UPE1,P49842,Q00536,Q8TD08,Q8TD19,Q96S44,Q07002,Q52WX2,P51957,Q8IU85,P21127,Q9HBH9,Q8N2I9,Q8IV63,Q9BVS4,Q9NSY0,Q15131,Q8IZL9,Q04759,Q9C098,Q9P286,Q8NCB2,Q9Y6S9,Q15569,Q9HC98,Q9BRS2,P51956,P0C1S8,Q02779,Q9BXA6,Q8TDX7,Q96QS6,Q99640,Q9UQ88,Q05823,Q9BYT3,O14874,Q8N752,Q7Z695,Q8IVW4,Q13188,Q86UX6,Q99558,O00418,Q9UEE5,Q96KG9,P19784,Q96D53,Q6P5Z2,…
Q9HAZ1	O94768,Q86TW2,Q16816,P31152,Q86UE8,Q8IWQ3,Q8WU08,Q8TBX8,O76039,Q96S53,Q9UPE1,P49842,Q00536,Q8TD08,Q8TD19,Q96S44,Q07002,Q52WX2,P51957,Q3MIX3,Q8IU85,P21127,Q9HBH9,Q8N2I9,Q8NG66,Q92630,Q8IV63,Q9BVS4,Q9NSY0,Q15131,Q9H093,Q8IZL9,Q9Y463,Q04759,Q9C098,Q9P286,Q8NCB2,Q9Y6S9,Q15569,Q9HC98,Q9BRS2,P51956,P0C1S8,Q02779,Q9BXA6,Q8TDX7,Q96QS6,Q99640,Q9UQ88,Q05823,Q9BYT3,O14874,Q8N752,Q7Z695,Q8IVW4,Q13188,Q86UX6,…
Q96NX5	O94768,Q86TW2,Q16816,P31152,Q86UE8,Q8IWQ3,Q8WU08,O76039,Q96S53,Q9UPE1,P49842,Q00536,Q8TD08,Q8TD19,Q96S44,Q07002,Q52WX2,P51957,Q3MIX3,Q8IU85,P21127,Q9HBH9,Q8N2I9,Q8IV63,Q9BVS4,Q9NSY0,Q15131,Q8IZL9,Q04759,Q9C098,Q9P286,Q8NCB2,Q9Y6S9,Q15569,Q9HC98,Q9BRS2,P51956,P0C1S8,Q02779,Q9BXA6,Q8TDX7,Q96QS6,Q99640,Q9UQ88,Q9BYT3,O14874,Q8N752,Q7Z695,Q8IVW4,Q13188,Q86UX6,Q99558,O00418,Q9UEE5,Q96KG9,P19784,Q96D53,…
Q5MAI5	O94768,Q86TW2,Q16816,P31152,Q86UE8,Q8IWQ3,Q8WU08,Q8TBX8,O76039,Q96S53,Q9UPE1,P49842,Q00536,Q8TD08,Q8TD19,Q96S44,Q07002,Q6XUX3,O43781,Q52WX2,O94921,P51957,Q3MIX3,Q8IU85,P21127,Q9HBH9,Q8N2I9,Q96Q40,Q8NG66,Q92630,Q8IV63,Q9BVS4,Q96PN8,Q9NSY0,Q15131,P22694,Q9H093,Q8IZE3,Q8IZL9,Q9Y463,Q04759,Q9C098,Q9P286,Q8NCB2,P29376,P0C264,Q9Y6S9,Q00532,Q15569,Q9HC98,Q9BRS2,P51956,P0C1S8,Q02779,Q9BXA6,Q8TDX7,Q96QS6,…
Q9BYT3	O94768,Q8IWQ3,Q9UPE1,Q00536,Q8TD08,Q07002,Q8IU85,Q9HBH9,Q8N2I9,Q9BVS4,Q8IZL9,Q9Y6S9,Q15569,P0C1S8,Q02779,Q9BXA6,Q99640,Q8N752,Q13188,Q96D53,P15735,Q8N165,Q86SG6,Q9Y6M4,Q9UPZ9,Q9Y6E0
Q9UPE1	Q00536,Q8TD08,Q07002,Q8IU85,Q9HBH9,Q8N2I9,P0C1S8,Q9BXA6,Q99640,Q86SG6,Q9Y6M4,Q9UPZ9
Q9HCP0	O94768,Q16816,P31152,Q86UE8,Q8IWQ3,O76039,Q96S53,Q9UPE1,P49842,Q00536,Q8TD08,Q8TD19,Q96S44,Q07002,P51957,Q8IU85,P21127,Q9HBH9,Q8N2I9,Q8IV63,Q9BVS4,Q9NSY0,Q8IZL9,Q04759,Q9C098,Q9P286,Q8NCB2,Q9Y6S9,Q15569,Q9BRS2,P51956,P0C1S8,Q02779,Q9BXA6,Q8TDX7,Q96QS6,Q99640,Q9UQ88,Q9BYT3,O14874,Q8N752,Q7Z695,Q8IVW4,Q13188,Q99558,O00418,P19784,Q96D53,Q6P5Z2,Q96RR4,P15735,Q9Y2H1,Q96L34,Q9H5K3,Q9NQU5,Q8N165,Q8NE63,…
Q96QS6	O94768,Q9UPE1,Q00536,Q8TD08,Q07002,Q8IU85,Q9HBH9,Q8N2I9,Q8IZL9,Q9Y6S9,Q15569,P0C1S8,Q02779,Q9BXA6,Q99640,Q13188,Q96D53,P15735,Q8N165,Q86SG6,Q9Y6M4,Q9UPZ9,Q9Y6E0
Q9UPZ9	Q9UPE1,Q00536,Q8TD08,Q07002,Q8IU85,Q9HBH9,Q8N2I9,P0C1S8,Q9BXA6,Q99640,Q86SG6,Q9Y6M4
P11801	O94768,Q16816,P31152,Q86UE8,Q8IWQ3,O76039,Q96S53,Q9UPE1,P49842,Q00536,Q8TD08,Q8TD19,Q96S44,Q07002,P51957,Q8IU85,P21127,Q9HBH9,Q8N2I9,Q8IV63,Q9BVS4,Q9NSY0,Q8IZL9,Q04759,Q9C098,Q9P286,Q8NCB2,Q9Y6S9,Q15569,Q9BRS2,P51956,P0C1S8,Q02779,Q9BXA6,Q8TDX7,Q96QS6,Q99640,Q9UQ88,Q9BYT3,O14874,Q8N752,Q7Z695,Q8IVW4,Q13188,Q99558,O00418,P19784,Q96D53,Q6P5Z2,Q96RR4,P15735,Q9Y2H1,Q96L34,Q9H5K3,Q9NQU5,Q8N165,Q8NE63,…
Q9UQ88	Q99640
Q8N5S9	O94768,Q86TW2,Q16816,P31152,Q86UE8,Q8IWQ3,Q8WU08,Q8TBX8,O76039,Q96S53,Q9UPE1,P49842,Q00536,Q8TD08,Q8TD19,Q96S44,Q07002,Q6XUX3,Q52WX2,P51957,Q3MIX3,Q8IU85,P21127,Q9HBH9,Q8N2I9,Q8NG66,Q92630,Q8IV63,Q9BVS4,Q9NSY0,Q15131,P22694,Q9H093,Q8IZE3,Q8IZL9,Q04759,Q9C098,Q9P286,Q8NCB2,Q9Y6S9,Q15569,Q9HC98,Q9BRS2,P51956,P0C1S8,Q02779,Q9BXA6,Q8TDX7,Q96QS6,Q99640,Q9UQ88,Q05823,Q9BYT3,O14874,Q8N752,Q7Z695,Q8IVW4,…
Q15131	O94768,Q16816,P31152,Q86UE8,Q8IWQ3,O76039,Q96S53,Q9UPE1,P49842,Q00536,Q8TD08,Q8TD19,Q96S44,Q07002,P51957,Q8IU85,P21127,Q9HBH9,Q8N2I9,Q8IV63,Q9BVS4,Q9NSY0,Q8IZL9,Q04759,Q9C098,Q9P286,Q8NCB2,Q9Y6S9,Q15569,Q9BRS2,P51956,P0C1S8,Q02779,Q9BXA6,Q8TDX7,Q96QS6,Q99640,Q9UQ88,Q9BYT3,O14874,Q8N752,Q7Z695,Q8IVW4,Q13188,Q99558,O00418,P19784,Q96D53,Q6P5Z2,Q96RR4,P15735,Q9Y2H1,Q96L34,Q9H5K3,Q9NQU5,Q8N165,Q8NE63,…
Q8N165	O94768,Q9UPE1,Q00536,Q8TD08,Q07002,Q8IU85,Q9HBH9,Q8N2I9,Q8IZL9,Q9Y6S9,Q15569,P0C1S8,Q02779,Q9BXA6,Q99640,Q13188,Q96D53,P15735,Q86SG6,Q9Y6M4,Q9UPZ9,Q9Y6E0
P51957	O94768,Q96S53,Q9UPE1,Q00536,Q8TD08,Q07002,Q8IU85,Q9HBH9,Q8N2I9,Q9NSY0,Q8IZL9,Q9Y6S9,Q15569,P0C1S8,Q02779,Q9BXA6,Q99640,Q13188,Q99558,Q96D53,P15735,Q8N165,Q86SG6,Q9Y6M4,Q9UPZ9,Q9Y6E0
Q6P2M8	O94768,Q16816,P31152,Q86UE8,Q8IWQ3,O76039,Q96S53,Q9UPE1,P49842,Q00536,Q8TD08,Q8TD19,Q96S44,Q07002,P51957,Q8IU85,P21127,Q9HBH9,Q8N2I9,Q8IV63,Q9BVS4,Q9NSY0,Q8IZL9,Q04759,Q9C098,Q9P286,Q8NCB2,Q9Y6S9,Q15569,Q9BRS2,P51956,P0C1S8,Q02779,Q9BXA6,Q8TDX7,Q96QS6,Q99640,Q9UQ88,Q9BYT3,O14874,Q8N752,Q7Z695,Q8IVW4,Q13188,Q99558,O00418,P19784,Q96D53,Q6P5Z2,Q96RR4,P15735,Q9Y2H1,Q96L34,Q9H5K3,Q9NQU5,Q8N165,Q8NE63,…
Q96D53	O94768,Q9UPE1,Q00536,Q8TD08,Q07002,Q8IU85,Q9HBH9,Q8N2I9,Q8IZL9,Q9Y6S9,Q15569,P0C1S8,Q02779,Q9BXA6,Q99640,Q13188,P15735,Q8N165,Q86SG6,Q9Y6M4,Q9UPZ9,Q9Y6E0
Q96KG9	O94768,Q16816,P31152,Q86UE8,Q8IWQ3,O76039,Q96S53,Q9UPE1,P49842,Q00536,Q8TD08,Q8TD19,Q96S44,Q07002,P51957,Q8IU85,P21127,Q9HBH9,Q8N2I9,Q8IV63,Q9BVS4,Q9NSY0,Q8IZL9,Q04759,Q9C098,Q9P286,Q8NCB2,Q9Y6S9,Q15569,Q9BRS2,P51956,P0C1S8,Q02779,Q9BXA6,Q8TDX7,Q96QS6,Q99640,Q9UQ88,Q9BYT3,O14874,Q8N752,Q7Z695,Q8IVW4,Q13188,Q99558,O00418,P19784,Q96D53,Q6P5Z2,Q96RR4,P15735,Q9Y2H1,Q96L34,Q9H5K3,Q9NQU5,Q8N165,Q8NE63,…
Q9NY57	O94768,Q16816,P31152,Q86UE8,Q8IWQ3,O76039,Q96S53,Q9UPE1,P49842,Q00536,Q8TD08,Q8TD19,Q96S44,Q07002,P51957,Q8IU85,P21127,Q9HBH9,Q8N2I9,Q8IV63,Q9BVS4,Q9NSY0,Q8IZL9,Q04759,Q9C098,Q9P286,Q8NCB2,Q9Y6S9,Q15569,Q9HC98,Q9BRS2,P51956,P0C1S8,Q02779,Q9BXA6,Q8TDX7,Q96QS6,Q99640,Q9UQ88,Q9BYT3,O14874,Q8N752,Q7Z695,Q8IVW4,Q13188,Q99558,O00418,P19784,Q96D53,Q6P5Z2,Q96RR4,P15735,Q9Y2H1,Q96L34,Q9H5K3,Q9NQU5,Q8N165,…
Q00537	O94768,Q16816,P31152,Q86UE8,Q8IWQ3,O76039,Q96S53,Q9UPE1,P49842,Q00536,Q8TD08,Q8TD19,Q96S44,Q07002,P51957,Q8IU85,P21127,Q9HBH9,Q8N2I9,Q8IV63,Q9BVS4,Q9NSY0,Q8IZL9,Q04759,Q9C098,Q9P286,Q8NCB2,Q9Y6S9,Q15569,Q9BRS2,P51956,P0C1S8,Q02779,Q9BXA6,Q8TDX7,Q96QS6,Q99640,Q9UQ88,Q9BYT3,O14874,Q8N752,Q7Z695,Q8IVW4,Q13188,Q99558,O00418,P19784,Q96D53,Q6P5Z2,Q96RR4,P15735,Q9Y2H1,Q96L34,Q9H5K3,Q9NQU5,Q8N165,Q8NE63,…
Q00536	Q9UPE1,Q8TD08,Q07002,Q8IU85,Q9HBH9,Q8N2I9,P0C1S8,Q9BXA6,Q99640,Q86SG6,Q9Y6M4,Q9UPZ9
Q8N752	Q9UPE1,Q00536,Q8TD08,Q07002,Q8IU85,Q9HBH9,Q8N2I9,Q9BVS4,P0C1S8,Q9BXA6,Q99640,Q86SG6,Q9Y6M4,Q9UPZ9
Q7Z7A4	O94768,Q86TW2,Q16816,P31152,Q86UE8,Q8IWQ3,Q8WU08,Q8TBX8,O76039,Q96S53,Q9UPE1,P49842,Q00536,Q8TD08,Q8TD19,Q96S44,Q07002,Q52WX2,P51957,Q3MIX3,Q8IU85,P21127,Q9HBH9,Q8N2I9,Q8NG66,Q92630,Q8IV63,Q9BVS4,Q9NSY0,Q15131,P22694,Q9H093,Q8IZE3,Q8IZL9,Q04759,Q9C098,Q9P286,Q8NCB2,Q9Y6S9,Q15569,Q9HC98,Q9BRS2,P51956,P0C1S8,Q02779,Q9BXA6,Q8TDX7,Q96QS6,Q99640,Q9UQ88,Q05823,Q9BYT3,O14874,Q8N752,Q7Z695,Q8IVW4,Q13188,…
Q92630	Q96S44,P19784
P49842	O94768,P31152,Q8IWQ3,O76039,Q96S53,Q9UPE1,Q00536,Q8TD08,Q8TD19,Q96S44,Q07002,P51957,Q8IU85,Q9HBH9,Q8N2I9,Q9BVS4,Q9NSY0,Q8IZL9,Q04759,Q9Y6S9,Q15569,Q9BRS2,P51956,P0C1S8,Q02779,Q9BXA6,Q96QS6,Q99640,Q9UQ88,Q9BYT3,O14874,Q8N752,Q7Z695,Q8IVW4,Q13188,Q99558,O00418,P19784,Q96D53,Q6P5Z2,P15735,Q9Y2H1,Q96L34,Q9H5K3,Q9NQU5,Q8N165,Q8NE63,Q86SG6,Q9Y6M4,Q9UPZ9,P78368,Q9Y6E0,Q58A45
Q7Z695	O94768,Q8IWQ3,Q96S53,Q9UPE1,Q00536,Q8TD08,Q07002,Q8IU85,Q9HBH9,Q8N2I9,Q9BVS4,Q9NSY0,Q8IZL9,Q9Y6S9,Q15569,P0C1S8,Q02779,Q9BXA6,Q99640,Q8N752,Q13188,Q99558,P19784,Q96D53,P15735,Q8N165,Q86SG6,Q9Y6M4,Q9UPZ9,Q9Y6E0
Q8IVW4	O94768,Q8IWQ3,Q96S53,Q9UPE1,Q00536,Q8TD08,Q07002,Q8IU85,Q9HBH9,Q8N2I9,Q9BVS4,Q9NSY0,Q8IZL9,Q9Y6S9,Q15569,P0C1S8,Q02779,Q9BXA6,Q99640,Q8N752,Q13188,Q99558,Q96D53,P15735,Q8N165,Q86SG6,Q9Y6M4,Q9UPZ9,Q9Y6E0
P29376	O94768,Q86TW2,Q16816,P31152,Q86UE8,Q8IWQ3,Q8WU08,O76039,Q96S53,Q9UPE1,P49842,Q00536,Q8TD08,Q8TD19,Q96S44,Q07002,Q52WX2,P51957,Q3MIX3,Q8IU85,P21127,Q9HBH9,Q8N2I9,Q8NG66,Q8IV63,Q9BVS4,Q9NSY0,Q15131,Q8IZL9,Q04759,Q9C098,Q9P286,Q8NCB2,Q9Y6S9,Q15569,Q9HC98,Q9BRS2,P51956,P0C1S8,Q02779,Q9BXA6,Q8TDX7,Q96QS6,Q99640,Q9UQ88,Q05823,Q9BYT3,O14874,Q8N752,Q7Z695,Q8IVW4,Q13188,Q86UX6,Q99558,O00418,Q9UEE5,Q96KG9,…
P0C263	O94768,P31152,Q8IWQ3,O76039,Q96S53,Q9UPE1,Q00536,Q8TD08,Q8TD19,Q96S44,Q07002,P51957,Q8IU85,P21127,Q9HBH9,Q8N2I9,Q9BVS4,Q9NSY0,Q8IZL9,Q04759,Q9C098,Q9P286,Q8NCB2,Q9Y6S9,Q15569,Q9BRS2,P51956,P0C1S8,Q02779,Q9BXA6,Q8TDX7,Q96QS6,Q99640,Q9UQ88,Q9BYT3,O14874,Q8N752,Q7Z695,Q8IVW4,Q13188,Q99558,O00418,P19784,Q96D53,Q6P5Z2,Q96RR4,P15735,Q9Y2H1,Q96L34,Q9H5K3,Q9NQU5,Q8N165,Q8NE63,Q86SG6,Q9Y6M4,P49761,Q9UPZ9,…
P51956	O94768,Q8IWQ3,Q96S53,Q9UPE1,Q00536,Q8TD08,Q07002,P51957,Q8IU85,Q9HBH9,Q8N2I9,Q9BVS4,Q9NSY0,Q8IZL9,Q9Y6S9,Q15569,P0C1S8,Q02779,Q9BXA6,Q99640,Q8N752,Q13188,Q99558,O00418,Q96D53,P15735,Q8N165,Q86SG6,Q9Y6M4,Q9UPZ9,Q9Y6E0
Q86SG6	Q9UPE1,Q00536,Q8TD08,Q07002,Q8IU85,Q9HBH9,Q8N2I9,P0C1S8,Q9BXA6,Q99640,Q9Y6M4,Q9UPZ9
Q7L7X3	O75914
Q8TEA7	O94768,Q86TW2,Q16816,P31152,Q86UE8,Q8IWQ3,Q8WU08,O76039,Q96S53,Q9UPE1,P49842,Q00536,Q8TD08,Q8TD19,Q96S44,Q07002,Q52WX2,P51957,Q3MIX3,Q8IU85,P21127,Q9HBH9,Q8N2I9,Q8NG66,Q8IV63,Q9BVS4,Q9NSY0,Q15131,Q8IZL9,Q04759,Q9C098,Q9P286,Q8NCB2,Q9Y6S9,Q15569,Q9HC98,Q9BRS2,P51956,P0C1S8,Q02779,Q9BXA6,Q8TDX7,Q96QS6,Q99640,Q9UQ88,Q05823,Q9BYT3,O14874,Q8N752,Q7Z695,Q8IVW4,Q13188,Q86UX6,Q99558,O00418,Q9UEE5,Q96KG9,…
Q9BXA7	O94768,Q86TW2,Q16816,P31152,Q86UE8,Q8IWQ3,Q8WU08,O76039,Q96S53,Q9UPE1,P49842,Q00536,Q8TD08,Q8TD19,Q96S44,Q07002,Q52WX2,P51957,Q3MIX3,Q8IU85,P21127,Q9HBH9,Q8N2I9,Q8NG66,Q92630,Q8IV63,Q9BVS4,Q9NSY0,Q15131,P22694,Q9H093,Q8IZL9,Q04759,Q9C098,Q9P286,Q8NCB2,Q9Y6S9,Q15569,Q9HC98,Q9BRS2,P51956,P0C1S8,Q02779,Q9BXA6,Q8TDX7,Q96QS6,Q99640,Q9UQ88,Q05823,Q9BYT3,O14874,Q8N752,Q7Z695,Q8IVW4,Q13188,Q86UX6,Q99558,…
Q8NEV1	O94768,Q86TW2,Q16816,P31152,Q86UE8,Q8IWQ3,Q8WU08,Q8TBX8,O76039,Q96S53,Q9UPE1,P49842,Q00536,Q8TD08,Q8TD19,Q96S44,Q07002,Q52WX2,P51957,Q3MIX3,Q8IU85,P21127,Q9HBH9,Q8N2I9,Q8NG66,Q92630,Q8IV63,Q9BVS4,Q9NSY0,Q15131,Q9H093,Q8IZE3,Q8IZL9,Q9Y463,Q04759,Q9C098,Q9P286,Q8NCB2,Q9Y6S9,Q15569,Q9HC98,Q9BRS2,P51956,P0C1S8,Q02779,Q9BXA6,Q8TDX7,Q96QS6,Q99640,Q9UQ88,Q05823,Q9BYT3,O14874,Q8N752,Q7Z695,Q8IVW4,Q92772,…
Q86TW2	O94768,Q16816,P31152,Q86UE8,Q8IWQ3,O76039,Q96S53,Q9UPE1,P49842,Q00536,Q8TD08,Q8TD19,Q96S44,Q07002,P51957,Q8IU85,P21127,Q9HBH9,Q8N2I9,Q8IV63,Q9BVS4,Q9NSY0,Q8IZL9,Q04759,Q9C098,Q9P286,Q8NCB2,Q9Y6S9,Q15569,Q9BRS2,P51956,P0C1S8,Q02779,Q9BXA6,Q8TDX7,Q96QS6,Q99640,Q9UQ88,Q9BYT3,O14874,Q8N752,Q7Z695,Q8IVW4,Q13188,Q99558,O00418,P19784,Q96D53,Q6P5Z2,Q96RR4,P15735,Q9Y2H1,Q96L34,Q9H5K3,Q9NQU5,Q8N165,Q8NE63,…
Q76MJ5	O94768,Q86TW2,Q16816,P31152,Q86UE8,Q8IWQ3,Q8WU08,O76039,Q96S53,Q9UPE1,P49842,Q00536,Q8TD08,Q8TD19,Q96S44,Q07002,Q52WX2,P51957,Q3MIX3,Q8IU85,P21127,Q9HBH9,Q8N2I9,Q8NG66,Q8IV63,Q9BVS4,Q9NSY0,Q15131,Q8IZE3,Q8IZL9,Q04759,Q9C098,Q9P286,Q8NCB2,Q9Y6S9,Q15569,Q9HC98,Q9BRS2,P51956,P0C1S8,Q02779,Q9BXA6,Q8TDX7,Q96QS6,Q99640,Q9UQ88,Q05823,Q9BYT3,O14874,Q8N752,Q7Z695,Q8IVW4,Q13188,Q86UX6,Q99558,O00418,Q9UEE5,…
Q99755	O60331
Q9HC98	Q8TD19
Q8IY84	O94768,Q86TW2,Q16816,P31152,Q86UE8,Q8IWQ3,Q8WU08,Q8TBX8,O76039,Q96S53,Q9UPE1,P49842,Q00536,Q8TD08,Q8TD19,Q96S44,Q07002,Q6XUX3,Q52WX2,P51957,Q3MIX3,Q8IU85,P21127,Q9HBH9,Q8N2I9,Q8NG66,Q92630,Q8IV63,Q9BVS4,Q96PN8,Q9NSY0,Q15131,P22694,Q9H093,Q8IZE3,Q8IZL9,Q9Y463,Q04759,Q9C098,Q9P286,Q8NCB2,P29376,P0C264,Q9Y6S9,Q00532,Q15569,Q9HC98,Q9BRS2,P51956,P0C1S8,Q02779,Q9BXA6,Q8TDX7,Q96QS6,Q99640,Q9UQ88,Q05823,…
Q96PN8	O94768,Q86TW2,Q16816,P31152,Q86UE8,Q8IWQ3,Q8WU08,O76039,Q96S53,Q9UPE1,P49842,Q00536,Q8TD08,Q8TD19,Q96S44,Q07002,Q52WX2,P51957,Q3MIX3,Q8IU85,P21127,Q9HBH9,Q8N2I9,Q8IV63,Q9BVS4,Q9NSY0,Q15131,Q9H093,Q8IZL9,Q04759,Q9C098,Q9P286,Q8NCB2,Q9Y6S9,Q15569,Q9HC98,Q9BRS2,P51956,P0C1S8,Q02779,Q9BXA6,Q8TDX7,Q96QS6,Q99640,Q9UQ88,Q05823,Q9BYT3,O14874,Q8N752,Q7Z695,Q8IVW4,Q13188,Q86UX6,Q99558,O00418,Q9UEE5,Q96KG9,…
Q8WU08	O94768,Q16816,P31152,Q86UE8,Q8IWQ3,O76039,Q96S53,Q9UPE1,P49842,Q00536,Q8TD08,Q8TD19,Q96S44,Q07002,P51957,Q8IU85,P21127,Q9HBH9,Q8N2I9,Q8IV63,Q9BVS4,Q9NSY0,Q8IZL9,Q04759,Q9C098,Q9P286,Q8NCB2,Q9Y6S9,Q15569,Q9BRS2,P51956,P0C1S8,Q02779,Q9BXA6,Q8TDX7,Q96QS6,Q99640,Q9UQ88,Q9BYT3,O14874,Q8N752,Q7Z695,Q8IVW4,Q13188,Q99558,O00418,P19784,Q96D53,Q6P5Z2,Q96RR4,P15735,Q9Y2H1,Q96L34,Q9H5K3,Q9NQU5,Q8N165,Q8NE63,…
Q96LW2	O94768,Q86TW2,Q16816,P31152,Q86UE8,Q8IWQ3,Q8WU08,Q8TBX8,O76039,Q96S53,Q9UPE1,P49842,Q00536,Q8TD08,Q8TD19,Q96S44,Q07002,Q52WX2,P51957,Q3MIX3,Q8IU85,P21127,Q9HBH9,Q8N2I9,Q8NG66,Q92630,Q8IV63,Q9BVS4,Q9NSY0,Q15131,Q9H093,Q8IZL9,Q9Y463,Q04759,Q9C098,Q9P286,Q8NCB2,Q9Y6S9,Q15569,Q9HC98,Q9BRS2,P51956,P0C1S8,Q02779,Q9BXA6,Q8TDX7,Q96QS6,Q99640,Q9UQ88,Q05823,Q9BYT3,O14874,Q8N752,Q7Z695,Q8IVW4,Q92772,Q13188,…
Q9Y2H1	O94768,Q8IWQ3,Q96S53,Q9UPE1,Q00536,Q8TD08,Q07002,P51957,Q8IU85,Q9HBH9,Q8N2I9,Q9BVS4,Q9NSY0,Q8IZL9,Q04759,Q9Y6S9,Q15569,P51956,P0C1S8,Q02779,Q9BXA6,Q99640,Q9BYT3,Q8N752,Q13188,Q99558,O00418,Q96D53,P15735,Q8N165,Q8NE63,Q86SG6,Q9Y6M4,Q9UPZ9,Q9Y6E0
Q16816	O14874,P19784,P15735
Q8TD08	Q9UPE1,Q00536,Q07002,Q8IU85,Q9HBH9,Q8N2I9,P0C1S8,Q9BXA6,Q99640,Q86SG6,Q9Y6M4,Q9UPZ9
Q9Y463	O94768,Q16816,P31152,Q86UE8,Q8IWQ3,Q8WU08,O76039,Q96S53,Q9UPE1,P49842,Q00536,Q8TD08,Q8TD19,Q96S44,Q07002,P51957,Q8IU85,P21127,Q9HBH9,Q8N2I9,Q8IV63,Q9BVS4,Q9NSY0,Q8IZL9,Q04759,Q9C098,Q9P286,Q8NCB2,Q9Y6S9,Q15569,Q9HC98,Q9BRS2,P51956,P0C1S8,Q02779,Q9BXA6,Q8TDX7,Q96QS6,Q99640,Q9UQ88,Q9BYT3,O14874,Q8N752,Q7Z695,Q8IVW4,Q13188,Q99558,O00418,P19784,Q96D53,Q6P5Z2,Q96RR4,P15735,Q9Y2H1,Q96L34,Q9H5K3,Q9NQU5,…
Q96Q40	O94768,Q86TW2,Q16816,P31152,Q86UE8,Q8IWQ3,Q8WU08,Q8TBX8,O76039,Q96S53,Q9UPE1,P49842,Q00536,Q8TD08,Q8TD19,Q96S44,Q07002,Q6XUX3,Q52WX2,P51957,Q3MIX3,Q8IU85,P21127,Q9HBH9,Q8N2I9,Q8NG66,Q92630,Q8IV63,Q9BVS4,Q96PN8,Q9NSY0,Q15131,Q9H093,Q8IZE3,Q8IZL9,Q9Y463,Q04759,Q9C098,Q9P286,Q8NCB2,P0C264,Q9Y6S9,Q15569,Q9HC98,Q9BRS2,P51956,P0C1S8,Q02779,Q9BXA6,Q8TDX7,Q96QS6,Q99640,Q9UQ88,Q05823,Q9BYT3,O14874,Q8N752,…
Q9Y6M4	Q9UPE1,Q00536,Q8TD08,Q07002,Q8IU85,Q9HBH9,Q8N2I9,P0C1S8,Q9BXA6,Q99640,Q86SG6,Q9UPZ9
Q52WX2	O94768,Q16816,P31152,Q86UE8,Q8IWQ3,O76039,Q96S53,Q9UPE1,P49842,Q00536,Q8TD08,Q8TD19,Q96S44,Q07002,P51957,Q8IU85,P21127,Q9HBH9,Q8N2I9,Q8IV63,Q9BVS4,Q9NSY0,Q8IZL9,Q04759,Q9C098,Q9P286,Q8NCB2,Q9Y6S9,Q15569,Q9BRS2,P51956,P0C1S8,Q02779,Q9BXA6,Q8TDX7,Q96QS6,Q99640,Q9UQ88,Q9BYT3,O14874,Q8N752,Q7Z695,Q8IVW4,Q13188,Q99558,O00418,P19784,Q96D53,Q6P5Z2,Q96RR4,P15735,Q9Y2H1,Q96L34,Q9H5K3,Q9NQU5,Q8N165,Q8NE63,…
Q86UX6	O94768,Q16816,P31152,Q86UE8,Q8IWQ3,O76039,Q96S53,Q9UPE1,P49842,Q00536,Q8TD08,Q8TD19,Q96S44,Q07002,P51957,Q8IU85,P21127,Q9HBH9,Q8N2I9,Q8IV63,Q9BVS4,Q9NSY0,Q8IZL9,Q04759,Q9C098,Q9P286,Q8NCB2,Q9Y6S9,Q15569,Q9BRS2,P51956,P0C1S8,Q02779,Q9BXA6,Q8TDX7,Q96QS6,Q99640,Q9UQ88,Q9BYT3,O14874,Q8N752,Q7Z695,Q8IVW4,Q13188,Q99558,O00418,P19784,Q96D53,Q6P5Z2,Q96RR4,P15735,Q9Y2H1,Q96L34,Q9H5K3,Q9NQU5,Q8N165,Q8NE63,…
Q96S53	Q9UPE1,Q00536,Q8TD08,Q07002,Q8IU85,Q9HBH9,Q8N2I9,P0C1S8,Q9BXA6,Q99640,Q86SG6,Q9Y6M4,Q9UPZ9
Q6XUX3	O94768,Q86TW2,Q16816,P31152,Q86UE8,Q8IWQ3,Q8WU08,O76039,Q96S53,Q9UPE1,P49842,Q00536,Q8TD08,Q8TD19,Q96S44,Q07002,P51957,Q8IU85,P21127,Q9HBH9,Q8N2I9,Q8IV63,Q9BVS4,Q9NSY0,Q15131,Q8IZL9,Q04759,Q9C098,Q9P286,Q8NCB2,Q9Y6S9,Q15569,Q9HC98,Q9BRS2,P51956,P0C1S8,Q02779,Q9BXA6,Q8TDX7,Q96QS6,Q99640,Q9UQ88,Q05823,Q9BYT3,O14874,Q8N752,Q7Z695,Q8IVW4,Q13188,Q99558,O00418,Q96KG9,P19784,Q96D53,Q6P5Z2,Q96RR4,P15735,…
Q9BRS2	Q9BVS4
O43781	O94768,Q86TW2,Q16816,P31152,Q86UE8,Q8IWQ3,Q8WU08,Q8TBX8,O76039,Q96S53,Q9UPE1,P49842,Q00536,Q8TD08,Q8TD19,Q96S44,Q07002,Q52WX2,P51957,Q3MIX3,Q8IU85,P21127,Q9HBH9,Q8N2I9,Q8NG66,Q92630,Q8IV63,Q9BVS4,Q9NSY0,Q15131,Q9H093,Q8IZE3,Q8IZL9,Q04759,Q9C098,Q9P286,Q8NCB2,Q9Y6S9,Q15569,Q9HC98,Q9BRS2,P51956,P0C1S8,Q02779,Q9BXA6,Q8TDX7,Q96QS6,Q99640,Q9UQ88,Q05823,Q9BYT3,O14874,Q8N752,Q7Z695,Q8IVW4,Q13188,Q86UX6,…
Q00532	O94768,Q86TW2,Q16816,P31152,Q86UE8,Q8IWQ3,Q8WU08,O76039,Q96S53,Q9UPE1,P49842,Q00536,Q8TD08,Q8TD19,Q96S44,Q07002,Q52WX2,P51957,Q3MIX3,Q8IU85,P21127,Q9HBH9,Q8N2I9,Q8IV63,Q9BVS4,Q9NSY0,Q15131,Q8IZL9,Q04759,Q9C098,Q9P286,Q8NCB2,Q9Y6S9,Q15569,Q9HC98,Q9BRS2,P51956,P0C1S8,Q02779,Q9BXA6,Q8TDX7,Q96QS6,Q99640,Q9UQ88,Q05823,Q9BYT3,O14874,Q8N752,Q7Z695,Q8IVW4,Q13188,Q86UX6,Q99558,O00418,Q9UEE5,Q96KG9,P19784,…
Q9NR20	O94768,Q86TW2,Q16816,P31152,Q86UE8,Q8IWQ3,Q8WU08,O76039,Q96S53,Q9UPE1,P49842,Q00536,Q8TD08,Q8TD19,Q96S44,Q07002,P51957,Q3MIX3,Q8IU85,P21127,Q9HBH9,Q8N2I9,Q8IV63,Q9BVS4,Q9NSY0,Q15131,Q8IZL9,Q04759,Q9C098,Q9P286,Q8NCB2,Q9Y6S9,Q15569,Q9HC98,Q9BRS2,P51956,P0C1S8,Q02779,Q9BXA6,Q8TDX7,Q96QS6,Q99640,Q9UQ88,Q9BYT3,O14874,Q8N752,Q7Z695,Q8IVW4,Q13188,Q99558,O00418,Q96KG9,P19784,Q96D53,Q6P5Z2,Q96RR4,P15735,…
Q9UKI8	O94768,Q86TW2,Q16816,P31152,Q86UE8,Q8IWQ3,Q8WU08,Q8TBX8,O76039,Q96S53,Q9UPE1,P49842,Q00536,Q8TD08,Q8TD19,Q96S44,Q07002,Q52WX2,P51957,Q3MIX3,Q8IU85,P21127,Q9HBH9,Q8N2I9,Q8NG66,Q92630,Q8IV63,Q9BVS4,Q9NSY0,Q15131,P22694,Q9H093,Q8IZE3,Q8IZL9,Q9Y463,Q04759,Q9C098,Q9P286,Q8NCB2,Q9Y6S9,Q15569,Q9HC98,Q9BRS2,P51956,P0C1S8,Q02779,Q9BXA6,Q8TDX7,Q96QS6,Q99640,Q9UQ88,Q05823,Q9BYT3,O14874,Q8N752,Q7Z695,Q8IVW4,…
Q3MIX3	O94768,Q16816,P31152,Q86UE8,Q8IWQ3,O76039,Q96S53,Q9UPE1,P49842,Q00536,Q8TD08,Q8TD19,Q96S44,Q07002,P51957,Q8IU85,P21127,Q9HBH9,Q8N2I9,Q8IV63,Q9BVS4,Q9NSY0,Q8IZL9,Q04759,Q9C098,Q9P286,Q8NCB2,Q9Y6S9,Q15569,Q9BRS2,P51956,P0C1S8,Q02779,Q9BXA6,Q8TDX7,Q96QS6,Q99640,Q9UQ88,Q9BYT3,O14874,Q8N752,Q7Z695,Q8IVW4,Q13188,Q99558,O00418,P19784,Q96D53,Q6P5Z2,Q96RR4,P15735,Q9Y2H1,Q96L34,Q9H5K3,Q9NQU5,Q8N165,Q8NE63,…
Q9BWU1	P19784,O60331
Q92772	O94768,Q86TW2,Q16816,P31152,Q86UE8,Q8IWQ3,Q8WU08,O76039,Q96S53,Q9UPE1,P49842,Q00536,Q8TD08,Q8TD19,Q96S44,Q07002,Q52WX2,P51957,Q3MIX3,Q8IU85,P21127,Q9HBH9,Q8N2I9,Q8NG66,Q8IV63,Q9BVS4,Q9NSY0,Q15131,Q8IZL9,Q04759,Q9C098,Q9P286,Q8NCB2,Q9Y6S9,Q15569,Q9HC98,Q9BRS2,P51956,P0C1S8,Q02779,Q9BXA6,Q8TDX7,Q96QS6,Q99640,Q9UQ88,Q05823,Q9BYT3,O14874,Q8N752,Q7Z695,Q8IVW4,Q13188,Q86UX6,Q99558,O00418,Q9UEE5,Q96KG9,…
Q9Y6S9	O94768,Q9UPE1,Q00536,Q8TD08,Q07002,Q8IU85,Q9HBH9,Q8N2I9,Q8IZL9,Q15569,P0C1S8,Q02779,Q9BXA6,Q99640,Q13188,Q96D53,P15735,Q8N165,Q86SG6,Q9Y6M4,Q9UPZ9,Q9Y6E0
Q9P0L2	O94768,Q16816,P31152,Q86UE8,Q8IWQ3,O76039,Q96S53,Q9UPE1,P49842,Q00536,Q8TD08,Q8TD19,Q96S44,Q07002,P51957,Q8IU85,P21127,Q9HBH9,Q8N2I9,Q9BVS4,Q9NSY0,Q8IZL9,Q04759,Q9C098,Q9P286,Q8NCB2,Q9Y6S9,Q15569,Q9BRS2,P51956,P0C1S8,Q02779,Q9BXA6,Q8TDX7,Q96QS6,Q99640,Q9UQ88,Q9BYT3,O14874,Q8N752,Q7Z695,Q8IVW4,Q13188,Q99558,O00418,P19784,Q96D53,Q6P5Z2,Q96RR4,P15735,Q9Y2H1,Q96L34,Q9H5K3,Q9NQU5,Q8N165,Q8NE63,Q86SG6,…
Q9HBH9	Q9UPE1,Q00536,Q8TD08,Q07002,Q8IU85,Q8N2I9,P0C1S8,Q9BXA6,Q99640,Q86SG6,Q9Y6M4,Q9UPZ9
Q96L34	Q99640
Q8NCB2	O94768,P31152,Q8IWQ3,O76039,Q96S53,Q9UPE1,Q00536,Q8TD08,Q07002,P51957,Q8IU85,Q9HBH9,Q8N2I9,Q9BVS4,Q9NSY0,Q8IZL9,Q04759,Q9Y6S9,Q15569,Q9BRS2,P51956,P0C1S8,Q02779,Q9BXA6,Q96QS6,Q99640,Q9UQ88,Q9BYT3,Q8N752,Q7Z695,Q8IVW4,Q13188,Q99558,O00418,P19784,Q96D53,Q6P5Z2,P15735,Q96L34,Q9H5K3,Q8N165,Q8NE63,Q86SG6,Q9Y6M4,Q9UPZ9,Q9Y6E0,Q58A45
Q9BXA6	Q9UPE1,Q00536,Q8TD08,Q07002,Q8IU85,Q9HBH9,Q8N2I9,P0C1S8,Q99640,Q86SG6,Q9Y6M4,Q9UPZ9
P0C1S8	Q9UPE1,Q00536,Q8TD08,Q07002,Q8IU85,Q9HBH9,Q8N2I9,Q9BXA6,Q99640,Q86SG6,Q9Y6M4,Q9UPZ9
P0C264	O94768,Q86TW2,Q16816,P31152,Q86UE8,Q8IWQ3,Q8WU08,O76039,Q96S53,Q9UPE1,P49842,Q00536,Q8TD08,Q8TD19,Q96S44,Q07002,Q52WX2,P51957,Q3MIX3,Q8IU85,P21127,Q9HBH9,Q8N2I9,Q8NG66,Q8IV63,Q9BVS4,Q9NSY0,Q15131,Q9H093,Q8IZL9,Q9Y463,Q04759,Q9C098,Q9P286,Q8NCB2,Q9Y6S9,Q15569,Q9HC98,Q9BRS2,P51956,P0C1S8,Q02779,Q9BXA6,Q8TDX7,Q96QS6,Q99640,Q9UQ88,Q05823,Q9BYT3,O14874,Q8N752,Q7Z695,Q8IVW4,Q13188,Q86UX6,Q99558,O00418,…
P21127	Q99640,Q9UQ88
O76039	O94768,Q8IWQ3,Q96S53,Q9UPE1,Q00536,Q8TD08,Q07002,Q8IU85,Q9HBH9,Q8N2I9,Q9BVS4,Q9NSY0,Q8IZL9,Q9Y6S9,Q15569,P0C1S8,Q02779,Q9BXA6,Q99640,Q8N752,Q13188,Q99558,Q96D53,P15735,Q8N165,Q86SG6,Q9Y6M4,Q9UPZ9,Q9Y6E0

### Sheet: SI_2
Framework elements	Hyperparameters
HGT	{'hidden_channels': 64, 'num_heads': 8, 'num_layers': 3, 'lr': 0.00361434269103017}
ESM2_AE_1	{'latent_dim': 256, 'intermediate_dim': 512, 'learning_rate': 0.0003014453855771069, 'batch_size': 32, 'epochs': 65}
ESM2_transformer	{'num_heads': 16, 'dropout': 0.0022099291651716158, 'lr': 1.5685065293794277e-05}
ESM2_AE_2	{'latent_dim': 32, 'intermediate_dim': 469, 'learning_rate': 0.0006106971070994702, 'batch_size': 32, 'epochs': 91}
SBERT_AE_1	{'latent_dim': 256, 'intermediate_dim': 487, 'learning_rate': 0.00029102236729716143, 'batch_size': 64, 'epochs': 100}
SBERT_transformer	{'num_heads': 8, 'dropout': 0.017743519436253505, 'lr': 8.069078435223071e-05}
SBERT_AE_2	{'latent_dim': 32, 'intermediate_dim': 486, 'learning_rate': 0.00029782050893981945, 'batch_size': 32, 'epochs': 91}
XGBoost	{'learning_rate': 0.2013371514279916, 'max_depth': 10, 'n_estimators': 433, 'subsample': 0.9643076924650793, 'colsample_bytree': 0.679640970710932, 'gamma': 0.036968345155386, 'reg_alpha': 0.8499237626080628, 'reg_lambda': 0.623272685549572, 'min_child_weight': 15}
LightGBM	{'n_estimators': 950, 'learning_rate': 0.11740662932890851, 'num_leaves': 94, 'max_depth': 8, 'min_child_samples': 41, 'subsample': 0.741306577217524, 'colsample_bytree': 0.6527524782207096, 'reg_alpha': 0.1223150649517965, 'reg_lambda': 0.04287848067116752}

### Sheet: SI_3
feature	protein/pathway	SHAP weights	Percentage
feature:40	pathway	1.1933	5.85159
feature:20	protein	1.00558	4.93106
feature:8	protein	0.826984	4.05529
feature:27	protein	0.797848	3.91242
feature:49	pathway	0.77147	3.78306
feature:22	protein	0.76028	3.7282
feature:52	pathway	0.73441	3.60134
feature:37	pathway	0.630069	3.08968
feature:12	protein	0.611639	2.9993
feature:28	protein	0.600424	2.94431
feature:44	pathway	0.582893	2.85834
feature:48	pathway	0.572985	2.80975
feature:61	pathway	0.544915	2.67211
feature:26	protein	0.541711	2.65639
feature:17	protein	0.486247	2.38442
feature:35	pathway	0.460145	2.25642
feature:16	protein	0.456338	2.23775
feature:6	protein	0.455914	2.23567
feature:33	pathway	0.450318	2.20823
feature:54	pathway	0.406586	1.99378
feature:29	protein	0.400688	1.96486
feature:36	pathway	0.397461	1.94904
feature:59	pathway	0.364595	1.78787
feature:15	protein	0.363908	1.7845
feature:45	pathway	0.34664	1.69982
feature:38	pathway	0.325906	1.59815
feature:1	protein	0.302766	1.48468
feature:39	pathway	0.280906	1.37748
feature:18	protein	0.258313	1.26669
feature:10	protein	0.237756	1.16589
feature:3	protein	0.237463	1.16445
feature:5	protein	0.223841	1.09765
feature:31	protein	0.205931	1.00982
feature:50	pathway	0.19901	0.975888
feature:34	pathway	0.177764	0.871705
feature:21	protein	0.166815	0.818011
feature:60	pathway	0.162497	0.796838
feature:43	pathway	0.153958	0.754968
feature:24	protein	0.153899	0.754677
feature:62	pathway	0.149584	0.733516
feature:63	pathway	0.147826	0.724896
feature:51	pathway	0.143741	0.704866
feature:47	pathway	0.125617	0.615992
feature:46	pathway	0.123739	0.606781
feature:56	pathway	0.115486	0.566309
feature:58	pathway	0.111672	0.547609
feature:30	protein	0.110924	0.543942
feature:11	protein	0.108975	0.53438
feature:42	pathway	0.103559	0.507825
feature:2	protein	0.103024	0.505199
feature:64	pathway	0.102957	0.504871
feature:55	pathway	0.0972	0.476643
feature:13	protein	0.095241	0.467036
feature:32	protein	0.094985	0.465777
feature:7	protein	0.092916	0.455636
feature:53	pathway	0.092186	0.452054
feature:41	pathway	0.091795	0.450136
feature:9	protein	0.091451	0.448452
feature:19	protein	0.08807	0.431871
feature:57	pathway	0.087074	0.426987
feature:4	protein	0.080039	0.39249
feature:14	protein	0.066517	0.32618
feature:25	protein	0.06294	0.308641
feature:23	protein	0.055026	0.26983

### Sheet: SI_4
feature	protein/pathway	SHAP weights	Percentage
feature:20	protein	1.32671	5.65211
feature:40	pathway	1.28053	5.4554
feature:52	pathway	1.11355	4.74401
feature:27	protein	0.966967	4.11953
feature:49	pathway	0.949602	4.04555
feature:8	protein	0.896918	3.8211
feature:22	protein	0.891685	3.79881
feature:37	pathway	0.725049	3.08889
feature:28	protein	0.692992	2.95232
feature:48	pathway	0.687569	2.92922
feature:12	protein	0.619899	2.64093
feature:26	protein	0.612735	2.61041
feature:6	protein	0.600846	2.55976
feature:61	pathway	0.585319	2.49361
feature:29	protein	0.584374	2.48958
feature:17	protein	0.577987	2.46237
feature:16	protein	0.561964	2.39411
feature:44	pathway	0.5616	2.39256
feature:35	pathway	0.53299	2.27067
feature:33	pathway	0.512314	2.18259
feature:15	protein	0.482528	2.05569
feature:38	pathway	0.455614	1.94103
feature:54	pathway	0.449842	1.91644
feature:45	pathway	0.406384	1.7313
feature:1	protein	0.380589	1.62141
feature:36	pathway	0.327923	1.39704
feature:39	pathway	0.315915	1.34588
feature:10	protein	0.307559	1.31028
feature:59	pathway	0.3061	1.30407
feature:18	protein	0.301237	1.28335
feature:3	protein	0.29988	1.27757
feature:50	pathway	0.226727	0.965914
feature:5	protein	0.221055	0.94175
feature:60	pathway	0.207296	0.883134
feature:43	pathway	0.207295	0.883132
feature:21	protein	0.178537	0.760613
feature:31	protein	0.173829	0.740555
feature:63	pathway	0.169787	0.723338
feature:62	pathway	0.16194	0.689906
feature:58	pathway	0.161236	0.686908
feature:34	pathway	0.14853	0.632778
feature:24	protein	0.143251	0.610284
feature:51	pathway	0.142922	0.608884
feature:47	pathway	0.142289	0.606189
feature:42	pathway	0.134735	0.574004
feature:2	protein	0.133395	0.568295
feature:46	pathway	0.126225	0.537752
feature:57	pathway	0.120545	0.513554
feature:11	protein	0.116043	0.494373
feature:30	protein	0.11428	0.486862
feature:64	pathway	0.10209	0.434929
feature:56	pathway	0.099016	0.421834
feature:19	protein	0.094197	0.401302
feature:7	protein	0.092451	0.393865
feature:32	protein	0.087098	0.371058
feature:9	protein	0.086518	0.368589
feature:13	protein	0.082549	0.351681
feature:53	pathway	0.0805	0.34295
feature:14	protein	0.080036	0.340974
feature:41	pathway	0.077179	0.328802
feature:55	pathway	0.073649	0.313764
feature:25	protein	0.058894	0.250904
feature:23	protein	0.058214	0.248006
feature:4	protein	0.055285	0.235528

### Sheet: SI_5
performance metrics	average value	standard deviation
accuracy	0.924764	0.00104399
precision	0.929998	0.00150061
recall	0.919638	0.00172963
f1_score	0.924787	0.00105471
specificity	0.929951	0.00164
mcc	0.849589	0.0020865
auroc	0.975257	0.00059579
auprc	0.975954	0.00067606
Hyperparameters	value
'C'	0.0842783
penalty'	'l2'

### Sheet: SI_6
HDKP	#PCOS pathways associated	% PCOS-associated pathways
P22612	112	0.16092
Q8IV63	99	0.171875
O60331	98	0.172232
P19784	98	0.142235
Q04759	96	0.142012
Q96RR4	89	0.147595
P78368	86	0.134585
Q99558	85	0.127436
Q9NQU5	84	0.13125
Q9BVS4	84	0.126126
Q96S44	83	0.128284
O14874	83	0.127889
Q9H5K3	83	0.126911
Q96L34	83	0.126524
Q9BRS2	83	0.126332
Q6P5Z2	83	0.125378
P15735	83	0.124625
Q58A45	82	0.125767
Q7L7X3	81	0.195652
Q9Y2H1	81	0.125972
O76039	81	0.123853
Q9NSY0	81	0.122727
Q96D53	81	0.122542
Q8N165	81	0.122356
Q02779	81	0.122356
Q8N752	81	0.122356
Q9UPE1	81	0.122172
Q86SG6	81	0.122172
Q8N2I9	81	0.122172
P0C1S8	81	0.122172
Q8TD08	81	0.122172
P0C263	74	0.13936
Q9HC98	72	0.171021
Q05823	67	0.177719
Q86TW2	67	0.175393
Q52WX2	67	0.173575
Q3MIX3	67	0.173127
Q9UEE5	65	0.173333
P11801	65	0.171504
Q92630	64	0.198758
Q00537	62	0.178161
Q8IZE3	56	0.180645
Q96NX5	54	0.184932
Q96PN8	52	0.200772
Q8NE28	50	0.190114
Q6XUX3	50	0.185874
Q6SA08	49	0.193676
P29376	47	0.20614
P0C264	47	0.195833
Q8TDC3	43	0.21393
Q96LW2	41	0.208122
O43781	40	0.196078
Q9HAZ1	39	0.211957
Q8NEV1	37	0.220238
Q96Q40	36	0.205714
Q8IY84	33	0.217105
Q8NI60	24	0.208696

### Sheet: SI_7
ligand poses	P22612	P19784	P78368	Q04759	Q99558	Q9BVS4	Q96RR4	Q8IV63	Q9NQU5	O60331
Spironolactone_pose_1	-14.11	-12.45	-10.69	-13.34	-12.27	-11.62	-9.73	-10.75	-10.02	-9.77
Spironolactone_pose_2	-13.54	-12.3	-10.47	-12.59	-11.89	-11.59	-9.24	-10.22	-9.96	-9.74
Spironolactone_pose_3	-11.36	-11.52	-9.92	-11.56	-11.4	-11.26	-9.07	-9.7	-9.76	-9.47
Spironolactone_pose_4	-11.12	-10.22	-9.63	-11.31	-11.37	-11.12	-8.96	-9.07	-9.72	-8.81
Spironolactone_pose_5	-10.71	-9.59	-9.59	-11.1	-9.98	-10.9	-8.46	-8.91	-9.04	-8.39
Spironolactone_pose_6	-10.68	-9.22	-9.49	-11.02	-9.82	-9.77	-8.11	-8.62	-8.77	-8.16
Spironolactone_pose_7	-9.93	-9.22	-8.38	-11.01	-9.7	-9.18	-7.99	-8.17	-8.76	-7.65
Spironolactone_pose_8	-9.64	-9.19	-8.27	-10.87	-9.65	-8.67	-7.12	-8.11	-8.62	-7.63
Spironolactone_pose_9	-9.64	-8.92	-7.31	-10.29	-9.46	-7.63	-7.07	-7.51	-8.52	-6.77
Spironolactone_pose_10	-9.37	-8.63	-4.78	-8.29	-8.62	-7.34	-5.57	-7.22	-8.02	-6.44
Metformin_pose_1	-6.55	-5.13	-4.62	-5.53	-5.44	-6.12	-5.01	-4.61	-4.49	-5.69
Metformin_pose_2	-6.55	-5.11	-4.6	-5.48	-5.41	-6.12	-5	-4.6	-4.49	-5.68
Metformin_pose_3	-6.55	-5.1	-4.47	-5.48	-5.35	-6.12	-5	-4.57	-4.48	-5.63
Metformin_pose_4	-6.55	-5.06	-4.47	-5.39	-5.35	-6.12	-4.99	-4.55	-4.44	-5.62
Metformin_pose_5	-6.55	-5.06	-4.47	-5.38	-5.35	-6.12	-4.97	-4.53	-4.44	-5.62
Metformin_pose_6	-6.55	-5.05	-4.38	-5.38	-5.35	-6.12	-4.97	-4.52	-4.44	-5.56
Metformin_pose_7	-6.55	-5.05	-4.37	-5.37	-5.35	-6.11	-4.97	-4.5	-4.41	-5.55
Metformin_pose_8	-6.55	-4.84	-4.37	-5.32	-5.35	-6.11	-4.92	-4.41	-4.35	-5.54
Metformin_pose_9	-6.55	-4.5	-4.31	-5.32	-5.34	-6.11	-4.91	-4.4	-4.27	-5.49
Metformin_pose_10	-6.54	-3.92	-4.16	-5.12	-5.34	-6.11	-4.76	-4.31	-3.53	-5.48
Sitagliptin_pose_1	-9.74	-8.31	-7.75	-6.89	-7.28	-6.46	-7.09	-6.3	-6.07	-5.86
Sitagliptin_pose_2	-9.22	-7.59	-6.19	-6.55	-7.22	-6.24	-5.54	-6.2	-5.62	-5.78
Sitagliptin_pose_3	-9.17	-5.99	-6	-5.28	-6.28	-6.1	-5.25	-5.95	-5.22	-5.54
Sitagliptin_pose_4	-8.04	-5.99	-5.41	-4.73	-6.2	-5.98	-5.06	-5.54	-5.07	-4.95
Sitagliptin_pose_5	-6.98	-5.74	-4.48	-4.71	-6.19	-5.87	-4.87	-5.5	-5.01	-4.94
Sitagliptin_pose_6	-6.75	-5.53	-4.04	-4.53	-5.8	-5.77	-4.72	-4.8	-4.79	-4.53
Sitagliptin_pose_7	-6.59	-4.43	-3.64	-4.5	-5.66	-5.75	-4.32	-4.56	-4.34	-4.28
Sitagliptin_pose_8	-6.24	-4.27	-3.49	-4.06	-5.33	-4.51	-3.33	-4.49	-4.13	-3.84
Sitagliptin_pose_9	-5.76	-4.15	-3.02	-3.93	-5.3	-4.47	-3.02	-3.21	-3.95	-3.17
Sitagliptin_pose_10	-4.88	-3.8	-2.55	-3.88	-3.72	-3.82	-2.77	-3.15	-3.66	-3.12
Linagliptin_pose_1	-13.27	-12.05	-11.27	-11.76	-11.58	-10.99	-10.9	-9.95	-10.88	-9.78
Linagliptin_pose_2	-13.06	-11.84	-10.87	-11.41	-11.11	-10.96	-10.4	-9.84	-10.34	-8.71
Linagliptin_pose_3	-13	-11.06	-10.79	-11.4	-11.04	-10.84	-9.97	-9.69	-10.15	-8.63
Linagliptin_pose_4	-12.83	-10.39	-10.7	-11.19	-11	-10.46	-9.96	-9.43	-9.48	-8.5
Linagliptin_pose_5	-12.78	-10.05	-10.41	-10.51	-10.97	-10.41	-9.93	-9.06	-9.28	-8.45
Linagliptin_pose_6	-12.61	-9.95	-10.22	-10.47	-10.74	-10.25	-9.77	-8.76	-9.18	-8.43
Linagliptin_pose_7	-12.57	-9.5	-9.23	-10.44	-10.58	-9.92	-9.62	-8.57	-8.52	-8.4
Linagliptin_pose_8	-12.39	-9.37	-9.21	-10.13	-10.53	-9.9	-9.36	-8.43	-8.43	-8.35
Linagliptin_pose_9	-11.18	-9.34	-8.41	-10.13	-10.3	-9.63	-9.15	-8.42	-8.15	-8.34
Linagliptin_pose_10	-10.89	-9.12	-7.83	-9.98	-10.3	-8.57	-9.04	-8.31	-7.73	-7.96
Alogliptin_pose_1	-8.6	-6.43	-7.73	-9.11	-7.29	-8.15	-5.55	-7.5	-5.65	-6.48
Alogliptin_pose_2	-8.28	-6.11	-7.34	-7.93	-6.98	-7.77	-5.33	-6.63	-5.59
Alogliptin_pose_3	-8.22	-5.69	-6	-7.14	-6.85	-7.67	-5.27	-6.48	-5.52
Alogliptin_pose_4	-7.94	-4.91	-5.99	-6.87	-6.57	-7.33	-5.16	-6.13	-5.25
Alogliptin_pose_5	-7.77	-4.25	-5.68	-6.68	-6.26	-6.63	-5.07	-4.78	-4.88
Alogliptin_pose_6	-7.67	-4.21	-5.33	-6.56	-5.92	-6.02	-4.8	-4.69	-4.67
Alogliptin_pose_7	-6.29	-3.63	-3.72	-5.83	-5.69	-5.25	-4.53	-4.52	-4.66
Alogliptin_pose_8	-6.2	-3.51	-3.59	-5.66	-4.95	-5.18	-4.34	-4.07	-4.66
Alogliptin_pose_9	-4.94	-3.39	-3.43	-5.12	-4.72	-5.16	-3.5	-3.46	-4.06
Alogliptin_pose_10	-3.94	-3.32	-2.64	-4.67	-3.71	-5.09	-2.98	-3.42	-3.97
Clomifene_pose_1	-12.34	-8.07	-8.65	-9.85	-9.36	-7.98	-7.34	-8.55	-6.66	-8.09
Clomifene_pose_2	-12.22	-7.82	-8.03	-9.64	-8.38	-7.81	-6.6	-7.02	-6.44	-7.91
Clomifene_pose_3	-12.2	-7.79	-7.85	-9.5	-8	-7.74	-6.48	-6.4	-6.28	-7.88
Clomifene_pose_4	-10.36	-7.21	-7.06	-8.6	-7.65	-7.46	-5.86	-6.19	-5.85	-7.24
Clomifene_pose_5	-10.1	-7	-5.14	-8.45	-7.32	-6.94	-5.78	-5.77	-5.22	-5.94
Clomifene_pose_6	-9.43	-6.44	-4.72	-8.32	-7.3	-6.69	-5.71	-5.44	-5.07	-5.86
Clomifene_pose_7	-7.47	-5.93	-4.54	-7.94	-7.22	-6.67	-5.7	-4.67	-4.41	-5.41
Clomifene_pose_8	-7.32	-5.72	-3.35	-7.83	-5.81	-6.47	-5.67	-3.99	-4.35	-4.84
Clomifene_pose_9	-7.03	-5.31	-2.84	-7.48	-5.74	-6.24	-4.75	-3.63	-4.24	-4.82
Clomifene_pose_10	-5.69	-4.5	-1.95	-7.03	-5.45	-5.74	-2.59	-3.62	-3.46	-3.97
Letrozole_pose_1	-10.05	-6.65	-7.28	-8.48	-7.99	-8.26	-6.58	-6.61	-6.21	-6.34
Letrozole_pose_2	-8.72	-6.15	-7.18	-7.89	-7.48	-8.07	-6.57	-6.12	-6.07	-6.01
Letrozole_pose_3	-8.43	-6	-7.07	-7.82	-7.28	-7.98	-6.48	-6.1	-5.97	-5.96
Letrozole_pose_4	-7.78	-5.96	-6.31	-7.7	-7.04	-7.46	-6.09	-5.75	-5.8
Letrozole_pose_5	-7.66	-5.89	-6.3	-7.47	-7.02	-6.77	-5.65	-5.68	-5.36
Letrozole_pose_6	-7.59	-5.85	-6.09	-7.43	-6.74	-6.6	-5.5	-5.61	-5.22
Letrozole_pose_7	-7.55	-5.66	-5.19	-7.3	-6.73	-6.57	-5.42	-5.56	-5.11
Letrozole_pose_8	-7.28	-5.54	-3.41	-5.81	-6.53	-6.36	-4.97	-5.3	-4.6
Letrozole_pose_9	-6.18	-5.44	-3.33	-5.62	-6.32	-6.03	-4.76	-5.14	-4.57
Letrozole_pose_10	-5.6	-4.26	-3	-4.58	-6.23	-5.22	-4.47	-4.84	-4.51
Vildagliptin_pose_1	-11.54	-9.88	-8.87	-11.21	-10.53	-9.22	-9.37	-8.91	-8.18	-8.43
Vildagliptin_pose_2	-11.41	-9.27	-8.71	-9.57	-10.49	-9.21	-8.48	-8.46	-8.14	-8.11
Vildagliptin_pose_3	-10.73	-9.19	-8.51	-9.33	-9.8	-8.87	-8.39	-7.85	-7.87	-8.05
Vildagliptin_pose_4	-10.69	-7.82	-7.64	-9.31	-9.19	-8.81	-8.3	-7.77	-7.84	-7.59
Vildagliptin_pose_5	-10.62	-7.75	-7.51	-8.7	-9.08	-8.33	-8.26	-7.75	-7.62	-7.49
Vildagliptin_pose_6	-10.6	-7.73	-7.47	-8.64	-8.93	-8.32	-8.22	-7.58	-7.56	-7.45
Vildagliptin_pose_7	-10.49	-7.58	-7.43	-8.62	-8.86	-8.32	-8.11	-7.53	-7.15	-7.37
Vildagliptin_pose_8	-10.24	-7.25	-7.23	-8.36	-8.65	-8.29	-7.31	-7.48	-7.09	-7.27
Vildagliptin_pose_9	-10.19	-7.23	-7.01	-7.79	-8.65	-7.95	-7.17	-7.37	-6.65	-7.23
Vildagliptin_pose_10	-8.82	-7.16	-6.96	-7.76	-8.2	-6.93	-6.94	-7.3	-6.65	-6.93
Saxagliptin_pose_1	-11.08	-9.48	-8.75	-10.58	-9.85	-9.39	-9.65	-8.9	-8.22	-9.19
Saxagliptin_pose_2	-11.04	-9.03	-7.97	-10.22	-9.52	-9.31	-8.9	-8.4	-8.08	-7.99
Saxagliptin_pose_3	-10.57	-8.88	-7.8	-9.45	-9.47	-8.92	-8.55	-8.19	-7.62	-7.58
Saxagliptin_pose_4	-10.49	-8.63	-7.79	-8.89	-9.42	-8.84	-8.12	-8.17	-7.61	-7.5
Saxagliptin_pose_5	-10.48	-8.09	-7.79	-8.78	-8.15	-8.84	-8.04	-8.07	-7.18	-7.38
Saxagliptin_pose_6	-10.28	-7.84	-7.67	-8.7	-7.76	-8.75	-7.28	-7.94	-7.17	-6.9
Saxagliptin_pose_7	-9.52	-7.37	-7.42	-8.58	-7.68	-8.51	-6.76	-7.91	-7.16	-6.83
Saxagliptin_pose_8	-9.22	-7.32	-6.87	-8.43	-7.53	-8.15	-6.68	-7.74	-6.99	-6.69
Saxagliptin_pose_9	-8.68	-7.27	-6.46	-7.62	-7.47	-7.43	-6.55	-7.51	-6.56	-6.29
Saxagliptin_pose_10	-8.26	-6.96	-6.28	-7.58	-7.26	-6.43	-6.07	-7.06	-6.07	-5.79
